# SPECTRA: Generalist framework for reconstruction of high-quality metabolic networks at large-scale from multi-omics data

**DOI:** 10.64898/2026.04.02.716249

**Authors:** Pavan Kumar S, Subasree Sridhar, Noor Alsmadi, Radhakrishnan Mahadevan, Nirav Pravinbhai Bhatt

## Abstract

Metabolic network databases often suffer from inconsistent pathways with blocked reactions. Furthermore, current reconstruction methods lack scalable ways to integrate multi-omics data and cannot flexibly combine diverse modeling pipelines. We introduce SPECTRA, a unified platform that reconstructs metabolic networks across multiple biological scales. SPECTRA uses distinct optimization formulations and achieves a 56-fold speed improvement over existing algorithms for flux consistency based model reconstruction. We demonstrated SPECTRA across three applications. First, we gap-filled 7,302 microbial reconstructions from the AGORA2 database, reducing blocked reactions from an average of 482 to 169 per model. Second, we modeled synthetic gut microbiota at the community scale with superior performance in reaction inclusion. Third, we extracted models for 1,479 cancer cell lines, capturing more cancer hallmark reactions than current methods. This framework provides a scalable and flexible approach for modeling metabolic networks, and generates testable hypotheses for machine learning applications in biology.
