## Supplementary data S8 for "SPECTRA: Generalist framework for reconstruction of high-quality metabolic networks at large-scale from multi-omics data"

### Sheet: AGORA_bounds
Exchange reactions	Bounds
'EX_k(e)'	14.6966
EX_pi(e)'	14.6966
'EX_mg2(e)'	0.491884
'EX_cl(e)'	0.983768
'EX_nh4(e)'	75.6773
'EX_so4(e)'	37.8387
'EX_ala_L(e)'	1
'EX_arg_L(e)'	1
'EX_asn_L(e)'	1
'EX_asp_L(e)'	1
'EX_glu_L(e)'	1
'EX_gln_L(e)'	1
'EX_gly(e)'	1
'EX_his_L(e)'	1
'EX_ile_L(e)'	1
'EX_leu_L(e)'	1
'EX_lys_L(e)'	1
'EX_met_L(e)'	1
'EX_phe_L(e)'	1
'EX_pro_L(e)'	1
'EX_ser_L(e)'	1
'EX_thr_L(e)'	1
'EX_trp_L(e)'	1
'EX_tyr_L(e)'	1
'EX_val_L(e)'	1
'EX_cys_L(e)'	4.126
'EX_hco3(e)'	297.6
'EX_na1(e)'	297.773
'EX_glc_D(e)'	200
'EX_fe2(e)'	0.00359699
EX_fe3(e)'	0.00359699
'EX_mn2(e)'	0.0050528
'EX_cobalt2(e)'	0.010249
'EX_ca2(e)'	0.00680226
'EX_zn2(e)'	0.00733751
'EX_cu2(e)'	0.000743771
'EX_selni(e)'	0.00202364
'EX_btn(e)'	8.18632e-08
'EX_fol(e)'	4.53104e-08
'EX_pydam(e)'	4.86287e-07
EX_thm(e)'	1.48245e-07
'EX_thm(e)_II'	1.48245e-07
'EX_ribflv(e)'	1.21124e-07
'EX_nac(e)'	4.06141e-07
'EX_pnto_R(e)'	2.28071e-07
'EX_adocbl(e)'	7.378e-09
'EX_4abz(e)'	3.64591e-07
EX_h(e)'	2.694e-07
'EX_n2(e)'	0.85
'EX_h2(e)'	0.05
'EX_co2(e)'	0.1
'EX_o2(e)'	0

### Sheet: carveme_bounds
Exchange reactions	Bounds
EX_k(e)'	14.6966
'EX_pi(e)'	14.6966
EX_mg2(e)'	0.491884
EX_cl(e)'	0.983768
EX_nh4(e)'	75.6773
EX_so4(e)'	37.8387
EX_ala_L(e)'	1
'EX_arg_L(e)'	1
'EX_asn_L(e)'	1
'EX_asp_L(e)'	1
'EX_glu_L(e)'	1
'EX_gln_L(e)'	1
'EX_gly(e)_II'	1
'EX_his_L(e)'	1
'EX_ile_L(e)'	1
'EX_leu_L(e)'	1
'EX_lys_L(e)'	1
'EX_met_L(e)'	1
'EX_phe_L(e)'	1
'EX_pro_L(e)'	1
'EX_ser_L(e)'	1
'EX_thr_L(e)'	1
'EX_trp_L(e)'	1
'EX_tyr_L(e)	1
'EX_val_L(e)'	1
'EX_cys_L(e)'	4.126
'EX_hco3(e)'	297.6
'EX_glc_D(e)'	200
'EX_fe2(e)'	0.00359699
EX_fe3(e)'	0.00359699
'EX_mn2(e)'	0.0050528
'EX_ca2(e)'	0.00680226
'EX_zn2(e)'	0.00733751
'EX_cu2(e)'	0.000743771
'EX_mobd(e)'	0.000413309
EX_slnt(e)'	0.00202364
'EX_btn(e)'	8.18632e-08
'EX_fol(e)'	4.53104e-08
'EX_pydam(e)'	4.86287e-07
'EX_thm(e)_II'	1.48245e-07
'EX_ribflv(e)'	1.21124e-07
'EX_nac(e)'	4.06141e-07
'EX_pnto_R(e)'	2.28071e-07
'EX_4abz(e)'	3.64591e-07
'EX_lipoate(e)'	2.4233e-07
'EX_n2(e)'	0.85
'EX_h2(e)'	0.05
'EX_co2(e)'	0.1
'EX_o2(e)'	0
'EX_cobalt2(e)'	0.010249
EX_h(e)'	2.694e-07

### Sheet: media_exc
Ingredients	mM	AGORA universal model (rxnNames)	AGORA universal model (rxns)	carveme universal model (metnames)	carveme universal model (exchange reactions)
Resazurin (0.01% w/v stock)	0.003981			NA
KH2PO4	14.6966	K+ exchange' and 'Phosphate exchange'	EX_k(e)' and 'EX_pi(e)'	Potassium', 'Phosphate' and 'Diphosphate' exchange is available	EX_k(e)', 'EX_pi(e)' and 'EX_ppi(e)' is avaialable
K2HPO4	11.4811	K+ exchange' and 'Phosphate exchange'	EX_k(e)' and 'EX_pi(e)'	Potassium', 'Phosphate' and 'Diphosphate' exchange is available	EX_k(e)', 'EX_pi(e)' and 'EX_ppi(e)' is avaialable
MgCl2 · 6H2O	0.983768	Mg exchange' and 'exchange reaction for Chloride'	EX_mg2(e)' and 'EX_cl(e)'	Magnesium' and 'Chloride' is available	EX_mg2(e)' and 'EX_cl(e)' is available
(NH4)2SO4	37.8387	Ammonia exchange' and 'Sulfate exchange'	EX_nh4(e)' and 'EX_so4(e)'	Ammonium' and 'Sulfate' is avaialble	'EX_nh4(e)' and 'EX_so4(e)' is available
L-alanine	1	'exchange reaction for L-alanine'	'EX_ala_L(e)'	'L-Alanine'	'EX_ala_L(e)'
L-arginine	1	L-Arginine exchange'	'EX_arg_L(e)'	'L-Arginine'	'EX_arg_L(e)'
L-asparagine	1	exchange reaction for L-asparagine'	'EX_asn_L(e)'	'L-Asparagine'	'EX_asn_L(e)'
L-aspartic acid	1	'L-Aspartate exchange'	'EX_asp_L(e)'	'L-Aspartate'	'EX_asp_L(e)'
L-glutamic acid	1	L-Glutamate exchange'	'EX_glu_L(e)'	L-Glutamate'	'EX_glu_L(e)'
L-glutamine	1	'exchange reaction for L-glutamine'	'EX_gln_L(e)'	L-Glutamine'	'EX_gln_L(e)'
L-glycine	1	'exchange reaction for Glycine'	'EX_gly(e)'	'Glycine'	'EX_gly(e)_II'
L-histidine	1	'exchange reaction for L-histidine'	'EX_his_L(e)'	'L-Histidine'	'EX_his_L(e)'
L-isoleucine	1	'L-Isoleucine exchange'	'EX_ile_L(e)'	'L-Isoleucine'	'EX_ile_L(e)'
L-leucine	1	'L-Leucine exchange'	'EX_leu_L(e)'	'L-Leucine'	'EX_leu_L(e)'
L-lysine	1	'L-Lysine exchange'	'EX_lys_L(e)'	'L-Lysine'	'EX_lys_L(e)'
L-methionine	1	L-Methionine exchange'	'EX_met_L(e)'	'L-Methionine'	'EX_met_L(e)'
L-phenylalanine	1	'exchange reaction for L-phenylalanine'	'EX_phe_L(e)'	'L-Phenylalanine'	'EX_phe_L(e)'
L-proline	1	L-Proline exchange'	'EX_pro_L(e)'	'L-Proline'	'EX_pro_L(e)'
L-serine	1	'exchange reaction for L-serine'	'EX_ser_L(e)'	'L-Serine'	'EX_ser_L(e)'
L-threonine	1	'L-Threonine exchange'	'EX_thr_L(e)'	'L-Threonine'	'EX_thr_L(e)'
L-tryptophan	1	'L-Tryptophan exchange'	'EX_trp_L(e)'	'L-Tryptophan'	'EX_trp_L(e)'
L-tyrosine	1	'L-Tyrosine exchange'	'EX_tyr_L(e)'	'L-Tyrosine'	'EX_tyr_L(e)
L-valine	1	'L-Valine exchange'	'EX_val_L(e)'	'L-Valine'	'EX_val_L(e)'
L-cysteine	4.126	'exchange reaction for L-cysteine'	'EX_cys_L(e)'	'L-Cysteine'	'EX_cys_L(e)'
NaHCO3 (10% w/v stock, pH 7)	297.6		EX_hco3(e)' and 'EX_na1(e)'	Bicarbonate' is available	EX_hco3(e)' is available
Cysteine HCl (pH 6, 5% w/v stock)	31.72		NA	NA
Glucose Stock (500 mM)	200	'D-Glucose exchange'	'EX_glc_D(e)'	'D-Glucose'	'EX_glc_D(e)'
Nitrilotriacetic acid	0.669666		NA	NA
FeSO4 · 7H2O	0.00359699		'EX_fe2(e)'	Iron (Fe2+)' is available	EX_fe2(e)' is available
MnCl2 · 4H2O	0.0050528		'EX_mn2(e)'	Manganese' is available	'EX_mn2(e)'
CoCl2 · 2H2O	0.010249		'EX_cobalt2(e)'	Co2+' is available	EX_cobalt2(e)' is available
CaCl2 · 2H2O	0.00680226		'EX_ca2(e)'	Calcium' is available	EX_ca2(e)' is available
ZnCl2	0.00733751		'EX_zn2(e)'	Zinc' is available	'EX_zn2(e)'
CuCl2	0.000743771		'EX_cu2(e)'	Copper' is available	'EX_cu2(e)'
H3BO3	0.00161734		NA	NA
NaMoO4 · 2H2O	0.000413309		NA	Molybdate' is available	'EX_mobd(e)'
NaCl	0.171116		EX_na1(e)' and 'EX_cl(e)'	Sodium' metName is available	No exchange reaction in available
NaSeO3	0.00202364		EX_selni(e)' and 'EX_na1(e)'	Selenite' is available	EX_slnt(e)'
NiCl2 · 6H2O	0.00200618		NA	Nickel' metName is available	No exchange reaction in available
NaWO4 · 2H2O	0.00325884		NA	NA
Biotin (B7)	8.18632e-08	'Biotin exchange'	'EX_btn(e)'	'Biotin'	'EX_btn(e)'
Folic acid (B9)	4.53104e-08		'EX_fol(e)'	'Folate'	'EX_fol(e)'
Pyridoxamine HCl (B6)	4.86287e-07		'EX_pydam(e)'	'Pyridoxamine'	'EX_pydam(e)'
Thiamine HCl (B1)	1.48245e-07		EX_thm(e)' and 'EX_thm(e)_II'	'Thiamin'	'EX_thm(e)_II'
Riboflavin HCl (B2)	1.21124e-07		'EX_ribflv(e)'	Riboflavin C17H20N4O6'	'EX_ribflv(e)'
Nicotinic acid (B3)	4.06141e-07	'Nicotinate exchange'	'EX_nac(e)'	'Nicotinate'	'EX_nac(e)'
Pantothenic acid (B5)	2.28071e-07	'(R)-Pantothenate exchange'	'EX_pnto_R(e)'	'(R)-Pantothenate'	'EX_pnto_R(e)'
Cyanocobalamin (B12)	7.378e-09		'EX_adocbl(e)'	NA
p-amino benzoic acid (PABA)	3.64591e-07		'EX_4abz(e)'	'4-Aminobenzoate'	'EX_4abz(e)'
Lipoic acid	2.4233e-07		NA	'Lipoate'	'EX_lipoate(e)'
Nitrogen	0.85		'EX_n2(e)'	'Nitrogen'	'EX_n2(e)'
Hydrogen	0.05		'EX_h2(e)'	Hydrogen'	'EX_h2(e)'
Carbon di oxide	0.1		'EX_co2(e)'	'CO2 CO2'	'EX_co2(e)'
Oxygen	0		'EX_o2(e)'	'O2 O2'	'EX_o2(e)'

### Sheet: Sheet1
Ingredient Concentration in Medium			mg/L or mL of solution			Weight (gm)	mol.wt	mM
Resazurin (0.01% w/v stock)			1 mL			0.0001	251.17	0.003981
KH2PO4			2000				136.086	14.6966
K2HPO4			2000				174.2	11.4811
MgCl2 · 6H2O			200				203.3	0.983768
(NH4)2SO4			5000				132.14	37.8387
L-alanine			89.09				89.09	1
L-arginine			174.2				174.2	1
L-asparagine			132.12				132.12	1
L-aspartic acid			133.1				133.1	1
L-glutamic acid			147.13				147.13	1
L-glutamine			146.15				146.15	1
L-glycine			75.07				75.07	1
L-histidine			155.16				155.16	1
L-isoleucine			131.17				131.17	1
L-leucine			131.17				131.17	1
L-lysine			146.19				146.19	1
L-methionine			149.21				149.21	1
L-phenylalanine			165.19				165.19	1
L-proline			115.13				115.13	1
L-serine			105.09				105.09	1
L-threonine			119.12				119.12	1
L-tryptophan			204.23				204.23	1
L-tyrosine			181.19				181.19	1
L-valine			117.15				117.15	1
L-cysteine								4.126
NaHCO3 (10% w/v stock, pH 7)			25 mL			2.5		297.6
Cysteine HCl (pH 6, 5% w/v stock)			10 mL			0.5		31.72
Glucose Stock (500 mM)			40.0 mL			0.00360312		200
Trace Element Solution			10.0 mL
Wolfe’s Vitamin Solution			10.0 mL
Trace Element Solution (pH 7.0)			g/L of solution
Nitrilotriacetic acid			12.8			0.128	191.14	0.669666
FeSO4 · 7H2O			0.1			0.001	278.01	0.00359699
MnCl2 · 4H2O			0.1			0.001	197.91	0.0050528
CoCl2 · 2H2O			0.17			0.0017	165.87	0.010249
CaCl2 · 2H2O			0.1			0.001	147.01	0.00680226
ZnCl2			0.1			0.001	136.286	0.00733751
CuCl2			0.01			0.0001	134.45	0.000743771
H3BO3			0.01			0.0001	61.83	0.00161734
NaMoO4 · 2H2O			0.01			0.0001	241.95	0.000413309
NaCl			1			0.01	58.44	0.171116
NaSeO3			0.017			0.00017	84.007	0.00202364
NiCl2 · 6H2O			0.026			0.00026	129.599	0.00200618
NaWO4 · 2H2O			0.1			0.001	306.858	0.00325884
Wolfe’s Vitamin Solution			mg/L of solution
Biotin (B7)			2			2e-05	244.31	8.18632e-08
Folic acid (B9)			2			2e-05	441.4	4.53104e-08
Pyridoxamine HCl (B6)			10			0.0001	205.64	4.86287e-07
Thiamine HCl (B1)			5			5e-05	337.28	1.48245e-07
Riboflavin HCl (B2)			5			5e-05	412.8	1.21124e-07
Nicotinic acid (B3)			5			5e-05	123.11	4.06141e-07
Pantothenic acid (B5)			5			5e-05	219.23	2.28071e-07
Cyanocobalamin (B12)			1			1e-05	1355.38	7.378e-09
p-amino benzoic acid (PABA)			5			5e-05	137.14	3.64591e-07
Lipoic acid			5			5e-05	206.33	2.4233e-07
