## Supplementary data S7 for "SPECTRA: Generalist framework for reconstruction of high-quality metabolic networks at large-scale from multi-omics data"

Strain	stain
Absiella-dolichum-DSM-3991	0
Acidaminococcus-fermentans-DSM-20731	-
Acidaminococcus-sp-D21	-
Akkermansia-muciniphila-ATCC-BAA-835	-			-	Gram negative
Alistipes-putredinis-DSM-17216	-			+	Gram positive
Anaerobutyricum-hallii-DSM-3353	+			0	Unknown/Variable
Anaerofustis-stercorihominis-DSM-17244	+
Anaerostipes-caccae-DSM-14662	+
Anaerotruncus-colihominis-DSM-17241	+
Bacteroides-caccae-ATCC-43185	-
Bacteroides-cellulosilyticus-DSM-14838	-
Bacteroides-coprocola-DSM-17136	-
Bacteroides-coprophilus-DSM-18228	-
Bacteroides-dorei-5-1-36-D4	-
Bacteroides-dorei-DSM-17855	-
Bacteroides-eggerthii-DSM-20697	-
Bacteroides-finegoldii-DSM-17565	-
Bacteroides-fragilis-2-1-16	-
Bacteroides-fragilis-3-1-12	-
Bacteroides-intestinalis-DSM-17393	-
Bacteroides-ovatus-ATCC-8483	-
Bacteroides-pectinophilus-ATCC-43243	+
Bacteroides-plebeius-DSM-17135	-
Bacteroides-sp-2-1-22	-
Bacteroides-sp-3-1-19	-
Bacteroides-sp-9-1-42FAA	-
Bacteroides-sp-D2	-
Bacteroides-stercoris-ATCC-43183	-
Bacteroides-thetaiotaomicron-1-1-6	-
Bacteroides-thetaiotaomicron-VPI-5482	-
Bacteroides-uniformis-ATCC-8492	-
Bacteroides-vulgatus-ATCC-8482	-
Bacteroides-xylanisolvens-XB1A	-
Bifidobacterium-adolescentis-L2-32	+
Bifidobacterium-breve-JCM-1192	+
Bifidobacterium-catenulatum-JCM-1194	+
Bifidobacterium-longum-infantis-ATCC-55813	+
Bifidobacterium-pseudocatenulatum-JCM-1200	+
Blautia-hansenii-DSM-20583	+
Blautia-hydrogenotrophica-DSM-10507	+
Blautia-obeum-ATCC-29174	+
Butyrivibrio-crossotus-DSM-2876	+
Catenibacterium-mitsuokai-DSM-15897	+
Clostridium-hathewayi-DSM-13479	+
Clostridium-hylemonae-DSM-15053	+
Clostridium-leptum-DSM-753	+
Clostridium-methylpentosum-DSM-5476	+
Clostridium-scindens-ATCC-35704	+
Clostridium-sp-L2-50	+
Clostridium-sp-M62-1	+
Clostridium-spiroforme-DSM-1552	+
Clostridium-sporogenes-ATCC-15579	+
Collinsella-aerofaciens-ATCC-25986	+
Collinsella-stercoris-DSM-13279	+
Coprococcus-comes-ATCC-27758	+
Coprococcus-eutactus-ATCC-27759	+
Desulfovibrio-piger-ATCC-29098	-
Dialister-invisus-DSM-15470	-
Dorea-formicigenerans-ATCC-27755	+
Dorea-longicatena-DSM-13814	+
Eggerthella-lenta-DSM-2243	+
Enterocloster-asparagiformis-DSM-15981	+
Enterocloster-bolteae-ATCC-BAA-613	+
Ethanoligenens-harbinense-YUAN-3	+
Eubacterium-rectale-ATCC-33656	+
Eubacterium-siraeum-DSM-15702	+
Eubacterium-ventriosum-ATCC-27560	+
Faecalibacterium-prausnitzii-JCM-31915	0
Granulicatella-adiacens-ATCC-49175	+
Holdemanella-biformis-DSM-3989	+
Holdemania-filiformis-DSM-12042	+
Intestinibacter-bartlettii-DSM-16795	+
Lachnospira-eligens-ATCC-27750	+
Lacrimispora-saccharolytica-WM1	0
Lactobacillus-ruminis-ATCC-25644	+
Lactococcus-lactis-subsp-lactis-YF11	+
Marvinbryantia-formatexigens-DSM-14469	+
Megasphaera-DSMZ-102144	-
Mitsuokella-multacida-DSM-20544	-
Olsenella-uli-DSM-7084	+
Parabacteroides-distasonis-ATCC-8503	-
Parabacteroides-johnsonii-DSM-18315	-
Parabacteroides-merdae-ATCC-43184	-
Parabacteroides-sp-D13	-
Prevotella-buccae-D17	-
Prevotella-buccalis-ATCC-35310	-
Prevotella-copri-DSM-18205	-
Roseburia-intestinalis-L1-82	+
Roseburia-inulinivorans-DSM-16841	+
Ruminococcus-albus-8	+
Ruminococcus-bromii-ATCC-27255	+
Ruminococcus-flavefaciens-FD-1	+
Ruminococcus-gnavus-ATCC-29149	+
Ruminococcus-lactaris-ATCC-29176	+
Ruminococcus-torques-ATCC-27756	+
Slackia-exigua-ATCC-700122	+
Slackia-heliotrinireducens-DSM-20476	+
Solobacterium-moorei-DSM-22971	+
Streptococcus-thermophilus-LMD-9	+
Subdoligranulum-variabile-DSM-15176	+
Tyzzerella-nexilis-DSM-1787	0
Veillonella-dispar-ATCC-17748	-
Veillonella-sp-3-1-44	-
Veillonella-sp-6-1-27	-
