## Supplementary data S6 for "SPECTRA: Generalist framework for reconstruction of high-quality metabolic networks at large-scale from multi-omics data"

### Sheet: Brain
resultCell_1	resultCell_2	resultCell_3	resultCell_4	resultCell_5
P-value	Adjusted P-value	Group	Enriched set size	Total set size
3.43433e-18	1.2707e-16	Eicosanoid metabolism	18	75
9.09434e-15	1.68245e-13	Heme synthesis	9	12
2.39755e-09	2.95698e-08	Exchange/demand reaction	3	1103
1.97427e-06	1.8262e-05	Starch and sucrose metabolism	7	38
6.04913e-06	4.47636e-05	Transport, mitochondrial	15	260
1.39291e-05	8.58961e-05	Sphingolipid metabolism	9	93
0.00162673	0.00779201	Glycosphingolipid metabolism	6	79
0.00168476	0.00779201	Fatty acid oxidation	23	843
0.00217741	0.00895155	Fructose and mannose metabolism	3	16
0.00430762	0.0159382	Folate metabolism	4	41
0.0138998	0.046754	Purine synthesis	2	11
0.0200908	0.0619467	Glycerophospholipid metabolism	8	220
0.0279174	0.0794573	Pyrimidine synthesis	2	16
0.0459626	0.121473	Tyrosine metabolism	3	51
0.0562176	0.13867	Glycine, serine, alanine, and threonine metabolism	2	24
0.0603853	0.139641	Transport, peroxisomal	4	97
0.0842735	0.183419	Valine, leucine, and isoleucine metabolism	2	31
0.0958355	0.196995	CoA catabolism	1	6
0.12795	0.249165	Cholesterol metabolism	2	239
0.161328	0.298456	N-glycan degradation	1	11
0.182986	0.314463	Fatty acid synthesis	5	251
0.195056	0.314463	Leukotriene metabolism	1	14
0.209983	0.314463	Transport, endoplasmic reticular	4	238
0.210861	0.314463	Miscellaneous	3	130
0.216948	0.314463	Bile acid synthesis	3	135
0.220974	0.314463	Steroid metabolism	2	68
0.241096	0.330391	Keratan sulfate degradation	2	76
0.267208	0.350057	Purine catabolism	1	22
0.288367	0.350057	Phenylalanine metabolism	1	25
0.293359	0.350057	Transport, lysosomal	1	106
0.294779	0.350057	Pyrimidine catabolism	1	26
0.306694	0.350057	Methionine and cysteine metabolism	1	28
0.312213	0.350057	Androgen and estrogen synthesis and metabolism	1	29
0.33155	0.360804	Tryptophan metabolism	1	33
0.375428	0.386068	Transport, nuclear	1	52
0.375633	0.386068	Transport, golgi apparatus	1	62
1	1	Transport, extracellular	32	1840

### Sheet: Kidney
resultCell_1	resultCell_2	resultCell_3	resultCell_4	resultCell_5
P-value	Adjusted P-value	Group	Enriched set size	Total set size
5.04874e-26	2.12047e-24	Chondroitin sulfate degradation	21	44
3.72043e-20	7.8129e-19	Fatty acid synthesis	29	210
4.24711e-12	5.94595e-11	Exchange/demand reaction	5	1076
0.000845835	0.00888126	Glyoxylate and dicarboxylate metabolism	3	9
0.00121258	0.0101856	Glycosphingolipid metabolism	7	77
0.00207617	0.0145332	N-glycan degradation	3	12
0.00489114	0.0293468	Hyaluronan metabolism	2	5
0.0073186	0.0384226	Starch and sucrose metabolism	4	36
0.00827569	0.0386199	Transport, lysosomal	7	110
0.0141181	0.0592959	Fatty acid oxidation	12	790
0.0231809	0.088509	Heme degradation	1	1
0.0447567	0.156648	Transport, peroxisomal	5	95
0.0531705	0.171782	Cholesterol metabolism	2	235
0.0847566	0.249603	Eicosanoid metabolism	4	84
0.102537	0.249603	Transport, endoplasmic reticular	3	240
0.104968	0.249603	Pyrimidine catabolism	2	27
0.105788	0.249603	N-glycan metabolism	1	5
0.110524	0.249603	Pentose phosphate pathway	2	28
0.112915	0.249603	Bile acid synthesis	1	142
0.12193	0.256054	Glycerophospholipid metabolism	3	226
0.137902	0.263268	Glycine, serine, alanine, and threonine metabolism	2	33
0.137902	0.263268	Tryptophan metabolism	2	33
0.154359	0.281874	Drug metabolism	6	312
0.173828	0.298042	Arachidonic acid metabolism	2	40
0.177406	0.298042	Transport, mitochondrial	6	266
0.188687	0.304802	Alanine and aspartate metabolism	1	10
0.214626	0.333863	Nucleotide interconversion	3	100
0.228967	0.337366	NAD metabolism	1	13
0.234245	0.337366	Miscellaneous	3	119
0.240976	0.337366	Pyrimidine synthesis	1	14
0.272333	0.353212	Sphingolipid metabolism	2	102
0.274398	0.353212	Steroid metabolism	2	73
0.277523	0.353212	Keratan sulfate degradation	2	76
0.2998	0.370341	Fructose and mannose metabolism	1	20
0.318108	0.375288	Transport, golgi apparatus	1	72
0.321676	0.375288	Phenylalanine metabolism	1	23
0.342186	0.375591	N-glycan synthesis	1	64
0.348763	0.375591	Valine, leucine, and isoleucine metabolism	1	28
0.348763	0.375591	Vitamin A metabolism	1	28
0.365927	0.384224	Transport, nuclear	1	54
0.375966	0.385136	Blood group synthesis	1	39
1	1	Transport, extracellular	36	1553

### Sheet: Liver
resultCell_1	resultCell_2	resultCell_3	resultCell_4	resultCell_5
P-value	Adjusted P-value	Group	Enriched set size	Total set size
6.82519e-54	3.07134e-52	Keratan sulfate degradation	31	35
1.72553e-27	3.88245e-26	Fatty acid synthesis	36	258
1.67218e-16	2.50828e-15	Exchange/demand reaction	3	1068
6.97891e-14	7.85128e-13	Heme synthesis	10	15
1.60454e-11	1.44408e-10	Fatty acid oxidation	36	693
7.36644e-09	5.52483e-08	Chondroitin sulfate degradation	5	5
1.11301e-05	7.15504e-05	Glycosphingolipid metabolism	10	80
0.000139141	0.000782668	Starch and sucrose metabolism	6	35
0.000226165	0.00113083	Sphingolipid metabolism	9	92
0.00146299	0.00602822	Glyoxylate and dicarboxylate metabolism	3	10
0.00147356	0.00602822	Drug metabolism	1	311
0.00204274	0.00766028	Transport, lysosomal	8	101
0.0022252	0.00770263	Urea cycle	4	24
0.00460629	0.0148059	Glycerophospholipid metabolism	12	228
0.00981177	0.0280433	Transport, endoplasmic reticular	11	221
0.0104092	0.0280433	Miscellaneous	7	107
0.0110456	0.0280433	Transport, mitochondrial	11	225
0.0113052	0.0280433	N-glycan degradation	2	7
0.0118405	0.0280433	Eicosanoid metabolism	6	84
0.0125282	0.0281884	Phenylalanine metabolism	3	21
0.0189393	0.0404042	Nucleotide interconversion	6	94
0.0197531	0.0404042	Steroid metabolism	5	69
0.0268944	0.0526195	Glutathione metabolism	2	11
0.044185	0.082847	Cholesterol metabolism	2	228
0.0466243	0.0839238	Glutamate metabolism	2	15
0.068933	0.119307	Glycine, serine, alanine, and threonine metabolism	2	19
0.0925643	0.149068	Arachidonic acid metabolism	2	23
0.0927534	0.149068	N-glycan metabolism	1	4
0.096097	0.149116	Transport, nuclear	3	51
0.106487	0.15973	N-glycan synthesis	3	54
0.110547	0.160472	Pentose phosphate pathway	2	26
0.132433	0.186234	ROS detoxification	1	6
0.184456	0.251531	Alanine and aspartate metabolism	1	9
0.199942	0.257069	Propanoate metabolism	1	10
0.199942	0.257069	Purine synthesis	1	10
0.228335	0.272109	O-glycan metabolism	1	12
0.236601	0.272109	Bile acid synthesis	3	121
0.238255	0.272109	Tyrosine metabolism	2	52
0.241305	0.272109	CoA synthesis	1	13
0.241875	0.272109	Transport, peroxisomal	1	88
0.295082	0.32387	Purine catabolism	1	18
0.326435	0.349751	Fructose and mannose metabolism	1	22
0.35757	0.372649	Vitamin A metabolism	1	28
0.364368	0.372649	Methionine and cysteine metabolism	1	30
1	1	Transport, extracellular	37	1482

### Sheet: Lung
resultCell_1	resultCell_2	resultCell_3	resultCell_4	resultCell_5
P-value	Adjusted P-value	Group	Enriched set size	Total set size
9.69063e-20	3.48863e-18	Exchange/demand reaction	3	797
1.22035e-12	2.19663e-11	Heme synthesis	10	13
4.99535e-07	5.99443e-06	Fatty acid oxidation	46	781
5.77482e-06	5.19734e-05	Lysine metabolism	7	20
4.96717e-05	0.000357637	Drug metabolism	2	310
8.6435e-05	0.00051861	Citric acid cycle	5	13
0.000308339	0.00158575	Glycosphingolipid metabolism	10	72
0.0016216	0.00729719	Heme degradation	2	2
0.0034703	0.0138812	Cholesterol metabolism	1	174
0.0382656	0.137756	Starch and sucrose metabolism	4	35
0.0441005	0.137843	Transport, lysosomal	1	109
0.0526283	0.137843	Nucleotide interconversion	1	104
0.0530083	0.137843	Glutathione metabolism	2	10
0.0536054	0.137843	Transport, endoplasmic reticular	5	219
0.0591618	0.141988	Transport, mitochondrial	7	267
0.0740215	0.166548	Glycerophospholipid metabolism	5	204
0.105691	0.223816	Tryptophan metabolism	3	33
0.129788	0.259576	Bile acid synthesis	2	102
0.148743	0.279874	Fatty acid synthesis	9	216
0.169756	0.279874	Transport, peroxisomal	2	90
0.17281	0.279874	ROS detoxification	1	5
0.18483	0.279874	Pentose phosphate pathway	2	24
0.186503	0.279874	Miscellaneous	5	114
0.192908	0.279874	Urea cycle	2	25
0.200661	0.279874	Vitamin A metabolism	2	26
0.202131	0.279874	Sphingolipid metabolism	4	87
0.234177	0.312236	Glycine, serine, alanine, and threonine metabolism	2	31
0.259581	0.333746	Transport, nuclear	1	51
0.297431	0.350353	Galactose metabolism	1	11
0.297431	0.350353	Propanoate metabolism	1	11
0.307118	0.350353	Steroid metabolism	1	43
0.311425	0.350353	O-glycan metabolism	1	12
0.334665	0.365089	Ubiquinone synthesis	1	14
0.37609	0.388822	Methionine and cysteine metabolism	1	21
0.378022	0.388822	Purine catabolism	1	22
1	1	Transport, extracellular	48	1180

### Sheet: Eye
resultCell_1	resultCell_2	resultCell_3	resultCell_4	resultCell_5
P-value	Adjusted P-value	Group	Enriched set size	Total set size
0	0	Transport, extracellular	59	1718
6.73081e-87	1.78366e-85	Keratan sulfate synthesis	59	59
3.26995e-59	5.77691e-58	Chondroitin synthesis	43	44
1.03447e-51	1.37067e-50	Blood group synthesis	37	37
1.50125e-40	1.59133e-39	Keratan sulfate degradation	32	35
9.28779e-35	8.20422e-34	Exchange/demand reaction	4	1097
1.1059e-33	8.37323e-33	Sphingolipid metabolism	43	97
7.34398e-30	4.86539e-29	Fatty acid oxidation	90	839
1.48799e-21	8.76259e-21	Eicosanoid metabolism	32	86
2.45497e-11	1.30113e-10	Transport, golgi apparatus	21	75
8.91949e-08	4.29757e-07	Heme synthesis	7	10
3.28839e-07	1.45237e-06	Chondroitin sulfate degradation	9	21
0.00118264	0.00482154	Cholesterol metabolism	3	223
0.00146185	0.00553416	Glycosphingolipid metabolism	10	67
0.00162479	0.00574092	O-glycan metabolism	4	11
0.00271543	0.00899487	Hyaluronan metabolism	2	2
0.0102152	0.0318475	Bile acid synthesis	1	117
0.0164814	0.0485286	Transport, lysosomal	10	97
0.0201776	0.056285	Transport, mitochondrial	20	261
0.0231851	0.0614406	N-glycan metabolism	2	5
0.0309219	0.0747595	Transport, peroxisomal	9	94
0.0329911	0.0747595	N-glycan degradation	2	6
0.0329911	0.0747595	Vitamin D metabolism	2	6
0.0338534	0.0747595	Leukotriene metabolism	3	15
0.0391859	0.0830741	Nucleotide interconversion	2	114
0.0438233	0.0872481	Miscellaneous	10	118
0.0444471	0.0872481	Steroid metabolism	6	56
0.0466825	0.0883633	Glycerophospholipid metabolism	7	220
0.0523865	0.0957408	Nucleotide sugar metabolism	1	1
0.0547666	0.0967543	Glycine, serine, alanine, and threonine metabolism	4	31
0.0912275	0.15597	Transport, endoplasmic reticular	10	244
0.0945252	0.156557	Drug metabolism	15	329
0.115751	0.181257	Vitamin A metabolism	3	27
0.118491	0.181257	Glutathione metabolism	2	13
0.119698	0.181257	Fatty acid synthesis	10	220
0.178268	0.255838	Fructose and mannose metabolism	2	18
0.178604	0.255838	C5-branched dibasic acid metabolism	1	4
0.185749	0.259072	Transport, nuclear	1	50
0.210577	0.286169	N-glycan synthesis	2	61
0.228373	0.302595	Tyrosine metabolism	2	57
0.240781	0.311253	Pyrimidine catabolism	2	25
0.271875	0.34308	Phosphatidylinositol phosphate metabolism	1	38
0.279616	0.344643	Starch and sucrose metabolism	2	35
0.331361	0.379023	Valine, leucine, and isoleucine metabolism	1	30
0.338133	0.379023	Pentose phosphate pathway	1	29
0.338133	0.379023	Tryptophan metabolism	1	29
0.349431	0.379023	Folate metabolism	1	12
0.349431	0.379023	Galactose metabolism	1	12
0.371897	0.379023	Citric acid cycle	1	15
0.374352	0.379023	Phenylalanine metabolism	1	22
0.374352	0.379023	Purine catabolism	1	22
0.379023	0.379023	Aminoacyl-tRNA biosynthesis	1	20
0.379023	0.379023	Methionine and cysteine metabolism	1	20

### Sheet: Pancreas
resultCell_1	resultCell_2	resultCell_3	resultCell_4	resultCell_5
P-value	Adjusted P-value	Group	Enriched set size	Total set size
0	0	Transport, extracellular	33	1803
7.98626e-26	1.35766e-24	Exchange/demand reaction	4	1081
2.03621e-25	2.3077e-24	Fatty acid oxidation	78	890
7.44719e-17	6.33011e-16	Eicosanoid metabolism	27	96
2.36021e-11	1.60494e-10	Fatty acid synthesis	34	246
0.000176661	0.00100108	Cholesterol metabolism	1	235
0.00659628	0.0320391	Glycosphingolipid metabolism	8	70
0.0152882	0.0649751	Starch and sucrose metabolism	5	37
0.0192315	0.0726523	Transport, endoplasmic reticular	5	249
0.0258587	0.0821463	Miscellaneous	1	118
0.0266407	0.0821463	Glycerophospholipid metabolism	5	237
0.0289928	0.0821463	Bile acid synthesis	1	115
0.0406293	0.106261	Transport, lysosomal	1	106
0.0766005	0.18603	Transport, mitochondrial	8	263
0.0896132	0.203123	Citric acid cycle	2	13
0.10011	0.212733	Leukotriene metabolism	2	14
0.110604	0.221208	Glutamate metabolism	2	15
0.130119	0.234745	Tyrosine metabolism	4	56
0.131181	0.234745	Drug metabolism	11	248
0.19584	0.288342	Transport, peroxisomal	4	106
0.206296	0.288342	Keratan sulfate degradation	2	75
0.2086	0.288342	CoA catabolism	1	6
0.2086	0.288342	ROS detoxification	1	6
0.210027	0.288342	Steroid metabolism	2	74
0.212016	0.288342	Phenylalanine metabolism	2	26
0.275349	0.350393	Transport, nuclear	2	52
0.278253	0.350393	Arachidonic acid metabolism	2	42
0.291756	0.354275	Beta-Alanine metabolism	1	10
0.320674	0.36412	CoA synthesis	1	12
0.321282	0.36412	Tryptophan metabolism	1	38
0.353388	0.375775	Pentose phosphate pathway	1	32
0.369291	0.375775	Glycine, serine, alanine, and threonine metabolism	1	28
0.369291	0.375775	Pyrimidine catabolism	1	28
0.375775	0.375775	Pyrimidine synthesis	1	20

### Sheet: Prostate
resultCell_1	resultCell_2	resultCell_3	resultCell_4	resultCell_5
P-value	Adjusted P-value	Group	Enriched set size	Total set size
1.49882e-25	5.54562e-24	Fatty acid synthesis	31	217
1.00633e-13	1.8617e-12	Exchange/demand reaction	1	1158
5.12459e-06	6.32032e-05	Fatty acid oxidation	30	898
1.74148e-05	0.000161087	Drug metabolism	17	326
8.04807e-05	0.000595558	Glycosphingolipid metabolism	8	82
0.000582688	0.00359324	Starch and sucrose metabolism	5	39
0.000879437	0.00464845	Glyoxylate and dicarboxylate metabolism	3	11
0.00480893	0.0222413	CoA catabolism	2	6
0.0133996	0.0550874	Tyrosine metabolism	4	53
0.0357541	0.13229	Ubiquinone synthesis	2	17
0.0398794	0.13414	Transport, mitochondrial	9	280
0.0438738	0.135277	Cholesterol metabolism	1	235
0.0544073	0.144466	Heme degradation	1	3
0.0546628	0.144466	Miscellaneous	5	125
0.0725757	0.17902	Pyrimidine catabolism	2	26
0.0926962	0.21436	Transport, endoplasmic reticular	7	249
0.102214	0.222466	Steroid metabolism	3	70
0.114583	0.235532	Glycerophospholipid metabolism	2	231
0.126132	0.244678	Methionine and cysteine metabolism	2	38
0.132258	0.244678	ROS detoxification	1	8
0.159513	0.272607	Eicosanoid metabolism	3	93
0.17617	0.272607	Nucleotide interconversion	1	143
0.176905	0.272607	Sphingolipid metabolism	3	101
0.184194	0.272607	CoA synthesis	1	12
0.184194	0.272607	Propanoate metabolism	1	12
0.198462	0.282427	Transport, nuclear	2	56
0.207051	0.283736	O-glycan metabolism	1	14
0.237765	0.314189	Citric acid cycle	1	17
0.280684	0.354724	Transport, peroxisomal	2	110
0.287614	0.354724	Phenylalanine metabolism	1	23
0.329069	0.382464	Pentose phosphate pathway	1	30
0.342154	0.382464	Glycine, serine, alanine, and threonine metabolism	1	33
0.358624	0.382464	Tryptophan metabolism	1	38
0.364589	0.382464	Transport, golgi apparatus	1	67
0.369286	0.382464	Arachidonic acid metabolism	1	43
0.372128	0.382464	Folate metabolism	1	45
1	1	Transport, extracellular	36	1913

### Sheet: Breast
resultCell_1	resultCell_2	resultCell_3	resultCell_4	resultCell_5
P-value	Adjusted P-value	Group	Enriched set size	Total set size
0	0	Transport, extracellular	30	1413
4.3289e-26	8.2249e-25	Exchange/demand reaction	3	1112
1.09508e-23	1.3871e-22	Eicosanoid metabolism	28	95
4.8889e-12	4.64446e-11	Purine synthesis	8	9
3.5542e-11	2.70119e-10	Fatty acid oxidation	45	837
6.60487e-11	4.18308e-10	Bile acid synthesis	22	154
4.04596e-05	0.000219638	O-glycan metabolism	5	14
0.000138883	0.000659695	Drug metabolism	1	313
0.00288648	0.0121874	Vitamin D metabolism	2	3
0.00506423	0.0192441	Citric acid cycle	3	12
0.00775446	0.0267881	Transport, peroxisomal	8	99
0.0117795	0.0373018	Cholesterol metabolism	2	230
0.0173833	0.0508129	Fatty acid synthesis	2	216
0.0197689	0.0536585	Transport, mitochondrial	14	271
0.0622009	0.157576	Leukotriene metabolism	2	14
0.0793256	0.188398	Transport, endoplasmic reticular	5	256
0.109138	0.224632	Glycosphingolipid metabolism	4	69
0.112028	0.224632	Nucleotide interconversion	1	104
0.115839	0.224632	Alanine and aspartate metabolism	1	4
0.118227	0.224632	Transport, nuclear	3	45
0.131227	0.237458	Steroid metabolism	3	48
0.151804	0.251968	Glycerophospholipid metabolism	6	228
0.152507	0.251968	Pyrimidine catabolism	2	26
0.174099	0.275657	Sphingolipid metabolism	4	93
0.214332	0.31937	Miscellaneous	3	118
0.218516	0.31937	Keratan sulfate degradation	3	75
0.23048	0.32438	Starch and sucrose metabolism	2	39
0.243423	0.33036	Arachidonic acid metabolism	2	42
0.254994	0.33413	Heme synthesis	1	11
0.281381	0.356416	Transport, golgi apparatus	2	62
0.306038	0.374629	Pyrimidine synthesis	1	15
0.315477	0.374629	Tyrosine metabolism	1	53
0.363095	0.377327	Purine catabolism	1	23
0.370069	0.377327	Pentose phosphate pathway	1	25
0.37152	0.377327	Tryptophan metabolism	1	37
0.372671	0.377327	Arginine and proline metabolism	1	26
0.374727	0.377327	Aminosugar metabolism	1	27
0.377327	0.377327	Blood group synthesis	1	29

### Sheet: Ovary
resultCell_1	resultCell_2	resultCell_3	resultCell_4	resultCell_5
P-value	Adjusted P-value	Group	Enriched set size	Total set size
0	0	Transport, extracellular	22	1837
5.41134e-24	8.65815e-23	Eicosanoid metabolism	29	97
2.89959e-22	3.0929e-21	Fatty acid oxidation	57	786
4.04224e-19	3.23379e-18	Exchange/demand reaction	3	1109
0.000318634	0.00203925	Steroid metabolism	8	60
0.000623007	0.0033227	Glutathione metabolism	4	14
0.00122879	0.00561733	Drug metabolism	2	318
0.00363458	0.0145383	Cholesterol metabolism	1	230
0.0209727	0.0745694	Glycerophospholipid metabolism	2	217
0.0241974	0.0774316	Transport, mitochondrial	14	284
0.0293151	0.0852804	Transport, peroxisomal	6	84
0.0597097	0.148098	Leukotriene metabolism	2	14
0.0601649	0.148098	Vitamin D metabolism	1	2
0.0832412	0.190266	Tryptophan metabolism	3	38
0.0947917	0.202222	Fatty acid synthesis	9	215
0.133209	0.255093	Vitamin A metabolism	2	24
0.143185	0.255093	Miscellaneous	5	116
0.14415	0.255093	Transport, endoplasmic reticular	6	240
0.153834	0.255093	Tyrosine metabolism	3	55
0.159433	0.255093	CoA catabolism	1	6
0.180317	0.274768	ROS detoxification	1	7
0.205794	0.299337	Bile acid synthesis	4	129
0.228484	0.317891	Glycosphingolipid metabolism	1	74
0.260768	0.325637	Sphingolipid metabolism	2	82
0.26458	0.325637	CoA synthesis	1	12
0.26458	0.325637	O-glycan metabolism	1	12
0.344514	0.376942	Transport, nuclear	1	47
0.360795	0.376942	Arachidonic acid metabolism	1	42
0.36354	0.376942	Folate metabolism	1	41
0.369972	0.376942	Aminosugar metabolism	1	26
0.369972	0.376942	Pentose phosphate pathway	1	26
0.376942	0.376942	Blood group synthesis	1	31

### Sheet: Biliary Tract
resultCell_1	resultCell_2	resultCell_3	resultCell_4	resultCell_5
P-value	Adjusted P-value	Group	Enriched set size	Total set size
0	0	Transport, extracellular	47	1441
2.01206e-106	4.82894e-105	Keratan sulfate synthesis	59	59
6.56089e-96	1.04974e-94	Keratan sulfate degradation	57	60
2.30795e-73	2.76954e-72	Chondroitin synthesis	45	45
6.21363e-62	5.96508e-61	Blood group synthesis	39	39
3.50239e-41	2.80191e-40	Heparan sulfate degradation	27	27
2.321e-39	1.59155e-38	Sphingolipid metabolism	43	108
1.99722e-17	1.19833e-16	Heme synthesis	14	18
3.75095e-13	2.00051e-12	O-glycan metabolism	10	12
8.78227e-13	4.21549e-12	Transport, golgi apparatus	20	75
3.65406e-12	1.5945e-11	Exchange/demand reaction	8	813
2.0129e-07	8.05158e-07	Chondroitin sulfate degradation	9	25
1.12703e-06	4.16135e-06	Fatty acid oxidation	15	802
2.73018e-05	9.36062e-05	Starch and sucrose metabolism	8	33
4.65229e-05	0.000148873	Glycosphingolipid metabolism	12	81
0.000158535	0.000475604	Fatty acid synthesis	1	246
0.00593246	0.0167505	Glyoxylate and dicarboxylate metabolism	3	10
0.00722208	0.0192589	Transport, mitochondrial	17	241
0.0090345	0.022824	Transport, nuclear	6	48
0.0135273	0.0324656	Cholesterol metabolism	2	177
0.0265882	0.060773	Nucleotide interconversion	1	123
0.0409438	0.0854479	Heme degradation	1	1
0.0409438	0.0854479	Nucleotide sugar metabolism	1	1
0.0515841	0.103168	Drug metabolism	8	300
0.0744477	0.14294	Transport, lysosomal	7	106
0.0951888	0.175733	Miscellaneous	2	114
0.144759	0.25029	Alanine and aspartate metabolism	1	4
0.146002	0.25029	Glycerophospholipid metabolism	9	222
0.184188	0.27642	Transport, endoplasmic reticular	4	121
0.185822	0.27642	Pentose phosphate pathway	2	24
0.1977	0.27642	Transport, peroxisomal	3	99
0.199959	0.27642	CoA catabolism	1	6
0.201556	0.27642	Aminosugar metabolism	2	26
0.201556	0.27642	Phenylalanine metabolism	2	26
0.201556	0.27642	Pyrimidine catabolism	2	26
0.208912	0.27855	Vitamin A metabolism	2	27
0.215913	0.280103	Glycine, serine, alanine, and threonine metabolism	2	28
0.257726	0.318333	Tyrosine metabolism	1	51
0.258645	0.318333	Arachidonic acid metabolism	2	36
0.2756	0.33072	Steroid metabolism	1	48
0.29817	0.342158	Propanoate metabolism	1	11
0.299388	0.342158	Folate metabolism	1	44
0.312083	0.348372	Galactose metabolism	1	12
0.361309	0.377558	Tryptophan metabolism	1	32
0.364922	0.377558	Pyrimidine synthesis	1	18
0.365033	0.377558	Valine, leucine, and isoleucine metabolism	1	31
0.375986	0.377558	Methionine and cysteine metabolism	1	27
0.377558	0.377558	Androgen and estrogen synthesis and metabolism	1	22
