## Supplementary data S3 for "SPECTRA: Generalist framework for reconstruction of high-quality metabolic networks at large-scale from multi-omics data"

Cancer core reactions
URCN
UMPK
UMPK4
UMPK2
CYOR_u10mi
TPI
SPODMm
SO4CLtex2
SQLSr
SQLEr
SACCD3m
SACCD4m
RPI
PYK
PDHm
P5CRxm
PROD2m
PSERT
PSP_L
PRPPS
PRAGSr
GARFT
PRFGS
PRASCS
AICART
AIRCr
PMEVKx
PGM
PGK
PGCD
PFK
PSSA2_hs
PSFLIPm
PSDm_hs
PETOHMm_hs
PIter
PIt9
OMPDC
ORPT
NADH2_u10mi
MEVK1c
METS
METAT
MDHm
r1664
LPS
LSTO1r
LSTO2r
LNSTLSr
VALtec
THRt4
LYStiDF
LEUtec
L_LACt2r
LDH_L
ILEtec
HIStiDF
GLUt2m
ASPt6
ARGtD
IPDDIx
INSTt4
PPAer
PPAm
IMPD
IMPC
HMGCOASim
HISD
HEX1
H2Ot
GMPS2
G3PD2m
GPAM_hs
GAPD
GLUTCOADHm
GLNtN1
GLUPRT
GLUNm
GluForTx
GLCt1r
GRTTx
GALt1r
FBA
FORTHFC
FAS160COA
FAS140COA
FAS120COA
FAS180COA
FAS100COA
ENO
DPMVDx
DMATT
DHORTS
DHORD9
DAGK_hs
DGAT
LNS14DM
CYOOm3i
CYTK2
CTPS1
COAtm
CEPTC
CHLPCTD
CHOLK
H2CO3D
CBPS
C4STMO1r
C4STMO2r
C3STKR2r
C3STDH1Pr
C14STRr
BTNt2
ACITL
ATPS4mi
ASPTA
ASPCTr
ASNtN1
AKGMALtm
ADSS
ADSL1
ADSL2
ADK1m
AHC
ADNK1
ACCOAC
DHCR71r
DHCR72r
EBP2r
HMR_1735
HMR_1737
2OXOADOXm
2AMADPTm
AATAi
AGPAT4
HMR_4630
