## Supplementary data S1 for "SPECTRA: Generalist framework for reconstruction of high-quality metabolic networks at large-scale from multi-omics data"

### Sheet: Sheet1
Reactions	Reaction Names	GPR
25HVITD3t	25-Hydroxyvitamin D3 Transport from Cytoplasm	2638.1 and 4036.1 and 8029.1
2M3HBUc	Formation of 2-Methyl-3-Hydroxy-Butyrate	55856.1
3H3MGLTc	Formation of 3-Hydroxy-3-Methyl-Glutarate	10005.1 or 10005.3 or 10005.2
3HBCOAHLm	3-Hydroxyisobutyryl Coenzyme A Hydrolase, Mitochondrial	26275.1
4HATVLAChc	conversion of 4-hydroxy-atorvastatin-lactone to its acid form in hepatocytes	5446.1
4TMEABUTNt2	Transport of 4- (Trimethylammonio)Butanoate, Proton Symport	153201.1
5ADTSTSTERONEGLCtr	Glucuronidated Compound Transport	4363.1
5ADTSTSTERONESte	Sulfonated Testosterone Transport	55867.1
AASAD3m	L-Aminoadipate-Semialdehyde Dehydrogenase (NADH), Mitochondrial	501.1
ACGALK	N-Acetylgalactosamine Kinase	2585.2 or 2585.1
ACNMLr	N-Acetylneuraminate Lyase (Reversible)	80896.1
ACt2r	Acetate Reversible Transport via Proton Symport	6566.1 or 9194.1
ADNK1m	Adenosine Kinase, Mitochondrial	132.1
ADRNt	Fatty Acid Transport via Diffusion	11001.1
AGLPC	Alkyl Acylglycerol Phosphocholine Transferase	56994.1 or 10390.1
AGPAT2	1-Acylglycerol-3-Phosphate O-Acyltransferase 1 (C16:0)	56895.1 or 56894.2 or 56894.1 or 10555.1 or 55326.1
AGPAT3	1-Acylglycerol-3-Phosphate O-Acyltransferase 1 (C18:1)	56894.2 or 56894.1 or 10555.1 or 55326.1
AGPAT4	1-Acylglycerol-3-Phosphate O-Acyltransferase 1 (C18:2)	56895.1
AHANDROSTANGLCtr	Glucuronidated Compound Transport	4363.1
AMETt	Transport of S-Adenosyl-L-Methionine, Paracellular Transport	115286.3 or 115286.2 or 115286.1
ARACHFATPc	Uptake of Arachidate	81616.1 or 2180.1
ARACHt	Fatty Acid Transport via Diffusion	11001.1
ASPNATm	Aspartate N-Acetyltransferase, Mitochondrial	339983.1
BETALDHxm	Betaine-Aldehyde Dehydrogenase, Mitochondrial	501.1
BGLYFm	Hippurate (Benzoylglycinate) Formation	10249.1
BILDGLCURtr	Glucuronidated Compound Transport	4363.1
BILGLCURtr	Glucuronidated Compound Transport	4363.1
BZCOAFm	Benzoyl Coenzyme A Formation	116285.1
C05769te2	Passive Diffusion into Extracellular Space	6584.1 or 6510.1
C05770te3	Passive Diffusion into Extracellular Space	6584.1 or 6510.1
C226CRNt	C226 Transport into the Mitochondria	1376.1
CAPROICc	Formation of Hexanoic Acid	55856.1
CATr	Catalase	847.1
CE2047te	Transport (ATP-Dependent) into Extracellular Space	10257.1 or 4363.1
CE2049te	Transport (ATP-Dependent) into Extracellular Space	10257.1 or 4363.1
CE2513td	Transport of 15-Tetracosenoate, Diffusion	376497.1 or 11001.1 or 11000.1 or 10999.1 or 10998.1 or 28965.1
CE4843HYDc	Acylcoa Hydrolase, Cis, Cis-11, 14-Eicosadienoyl Coenzyme A	55856.1
CE6031t	Transport of Androsterone Sulfate	55867.1
CHSTEROLt2	Cholesterol Intracellular Transport	10948.1
CHSTEROLt3	Cholesterol Intracellular Transport	10948.1
CLPNDt	Fatty Acid Transport via Diffusion	11001.1
CORE8GTg	N-Acetylgalactosamine 3-Alpha-Galactosyltransferase, Golgi Apparatus	56913.1
CRTNtr	Transport of Creatinine	55244.1 or 146802.1
CYSAMOe	Cysteamine:Oxygen Oxidoreductase, Extracellular	84890.1
DADNK	Deoxyadenosine Kinase	1633.1
DASCBH	L-Dehydroascorbate Lactonohydrolase	9104.1
DCHOLESTANCOAc	Activation of Bile Acid, 3A, 7A-Dihydroxycoprostanic Acid	10998.1
DCK1m	Deoxycytidine Kinase, Mitochondrial (ATP)	1633.1
DCSPTN1t	Fatty Acid Transport via Diffusion	11001.1
DDPGAm	2-Dehydro-3-Deoxy-Phosphogluconate Aldolase, Mitochondrial	112817.1
DKMPPD2	Acireductone Dixoygenase 1 (Homo Sapiens)	55256.1
DMNONCRNCPT2	Dmnoncrncpt2	1376.1
DODECANACtd	Transport of Dodecanedioic Acid by Diffusion	11001.1
DOLK_L	Dolichol Kinase, Human (Liver)	22845.1
DOLK_U	Dolichol Kinase, Human (Uterus)	22845.1
DOLPMT2_Uer	Dolichyl-Phosphate-Mannose-Glycolipid Alpha-Mannosyltransferase (Uterus)	10195.4
DOLPMT4_Uer	Dolichyl-Phosphate-Mannose-Glycolipid Alpha-Mannosyltransferase (Uterus)	10195.1 or 10195.2 or 10195.3 or 10195.4
DPCOAPPe	Pyrophasphatase (Dephospho Coenzyme A, Extracellular)	5169.1 or 5167.1
DPPS	Decaprenyl Synthase	57107.1 or 23590.1
DSAT	Dihydrosphingosine N-Acyltransferase	253782.1
DUTPDP	DUTP Diphosphatase	1854.1 or 3704.1
ESTRADIOLGLCtr	Glucuronidated Compound Transport	4363.1
ESTRIOLGLCtr	Glucuronidated Compound Transport	4363.1
ESTRONEGLCtr	Glucuronidated Compound Transport	4363.1
FAS180	Fas180	( 2194.1 ) or ( 2194.1 and 79071.1 ) and ( 60481.1 ) and ( 54898.1 )
FE2t	Transport of Iron (Fe2+)	4891.1
FE2tm	Transport of Iron (Fe2+), Mitochondrial	51312.1 or 81894.1
FOLt2le	Folate Transport via Anion Antiport	6573.1 or 6573.2
FT	Farnesyltranstransferase (Trans, Trans, Cis-Geranylgeranyl Diphosphate-Generating)	10840.1 or 160428.1
G16MT_U	Glycolipid 1, 6-Alpha-D-Mannosyltransferase (Uterus)	10195.1 or 10195.2 or 10195.3 or 10195.4
GGT6	Gamma-Glutamyltransferase	2687.1
GLCAE1g	Chondroitin-Glucuronate 5-Epimerase	29940.1
GLRASE	Glucuronolactone Reductase	10327.1 or 10327.2
GLUCYSte	Transport (ATP-Dependent) into Extracellular Space	10257.1 or 4363.1
GLUTACOAm	Formation of Glutaconyl Coenzyme A	2639.2 or 2639.1
GLYACm	Acetylation of Glycine	23464.1
GLYC3PFADm	Glycerophosphate Shuttle for Trasnfer of Reducing Equivalents	2820.1
GLYCK2	Glycerate Kinase	132158.1
GLYCLTDym	Glycolate Dehydrogenase (NADP), Mitochondrial	9380.1
GPDDA1	Glycerophosphodiester Phosphodiesterase (Glycerophosphocholine)	56261.1 or 81544.1
GTHDH	Glutathione Dehydrogenase (Dehydroascorbate Reductase)	119391.1 or 9446.1
GULN3D	L-Gulonate 3-Dehydrogenase	51084.1
GULNDer	Gulonate Dehydrogenase, Endoplasmic Reticulum	10327.1
HDCAc	Hydrolysis of Hexadecenoyl Coenzyme A (N-C16:1CoA) to Hexadecanoate	641371.1 or 11332.1 or 10005.1 or 10005.2 or 10005.3 or 10965.1 or 122970.1
HDCECRNtr	Transport of Palmitoleoyl-Carnitine	6584.1
HDD2CRNte	Passive Diffusion into Extracellular Space	6584.1 or 6510.1
HEXCt	Fatty Acid Transport via Diffusion	11001.1
HMCARNc	Formation of Homocarnosine	57571.1
HMR_0809	HMR_0809	7368.1
HMR_0865	N-Acetyllactosaminide 3-Alpha-Galactosyltransferase	127550.1
HMR_0885	HMR_0885	7368.1
HMR_0892	HMR_0892	7368.1
HMR_0903	HMR_0903	7368.1
HMR_0907	HMR_0907	7368.1
HMR_2002	Transferred to 1.3.1.30 And 1.3.1.22	6715.1
HMR_6786	4-Hydroxybenzoyl Coenzyme A Hydrolase	55856.1
HPDCAt	Fatty Acid Transport via Diffusion	11001.1
HSAT2ly	Heparan-Glucosaminide N-Acetyltransferase, Lysosomal	138050.1
HXCOAc	Acylcoa Hydrolase, Cytosolic	10005.1 or 10005.2 or 10005.3
HXCOAm	Acyl-Coenzyme A Hydrolase, Mitochondrial	10449.1
KHte	K Transport	( 3764.1 and 6833.1 ) or ( 3764.1 and 10060.1 ) or ( 3767.1 and 6833.1 ) or ( 3767.1 and 10060.1 )
KYNATEtr2	Transport of Kynurenic Acid	9356.1 or 9376.1
LAPCOAe	Lysosomal Acid Phosphorylase (CoA)	53.1 or 55.1 or 51205.1 or 54.1
LNELDCCRNtr	Transport of 6Z,9Z-Octadecadienoylcarnitine	6584.1
LNELDCt	Fatty Acid Transport via Diffusion	11001.1
LTC4CP	Leukotriene C4 Carboxypeptidase	1357.1
LTD4DP	Leukotriene D4 Dipeptidase	64174.1
MDRPD	5-Methylthio-5-Deoxy-D-Ribulose 1-Phosphate Dehydratase	51074.1
MG3er	Mannosyl-Oligosaccharide Glucosidase, Endoplasmic Reticulum	7841.1
MGSA	Methylglyoxal Synthase	7167.1
MI13456PK	Inositol-1, 3, 4, 5, 6-Pentakisphosphate 2-Kinase	64768.1
MI134P4P	Inositol-1, 3, 4-Trisphosphate 4-Phosphatase	3631.1 or 3631.2 or 8821.1
MI13PP	Inositol-1, 3-Bisphosphate 3-Phosphatase	22908.1
MMTSADm	Malonate-Semialdehyde Dehydrogenase (Acetylating), Mitochondrial	4329.1
MTRI	5-Methylthioribose-1-Phosphate Isomerase	84245.1
NADN	NAD Nucleosidase	952.1
NADPN	NADP Nucleosidase	952.1
NEU310e	Sialidase, Plasma Membrane (Neu3)	10825.1
NICRNS	Nicotinate D-Ribonucleoside Kinase	54981.1
NTD5_a	5-Nucleotidase (dTMP)	56953.1
OAADC	Oxaloacetate Decarboxylase	5105.1
OBDHc	2-Oxobutanoate Dehydrogenase, Cytosolic	10295.1
OCDCAFATPc	Uptake of Octadecanoate (N-C18:0)	116285.1
ODECRNtr	Transport of L-Oleoylcarnitine	6584.1
P450SCC1m	Cholesterol Monooxygenase	1583.1
PACCOAL	Phenylacetate Coenzyme A Ligase	348158.1
PACCOALm	Phenylacetate Coenzyme A Ligase, Mitochondrial	116285.1
PAFS	Alkyl Glycerol Phosphocholine Acetyl Transferase	54947.1 or 79888.1
PAN4PPe	Phosphatase, Extracellular	55229.1
PHACGLYc	Glycine N-Acyltransferase, Phenylacetate	92292.1
PHCHGSm	L-1-Pyrroline-3-Hydroxy-5-Carboxylate Spontaneous Conversion to L-4-Hydroxyglutamate Semialdehyde, Mitochondrial	8659.1
PHLAC	Formation of Phenyl-Lactate	197257.1
PHYTt	Fatty Acid Transport via Diffusion	11001.1
PI345P5Pn	Phosphatidylinositol-3, 4, 5-Trisphosphate 5-Phosphatase, Nuclear	51763.1
PI34P3Pn	Phosphatidylinositol-3, 4-Bisphosphate 3-Phosphatase, Nuclear	93492.1
PI34P4Pn	Phosphatidylinositol-3, 4-Bisphosphate 4-Phosphatase, Nuclear	3631.2 or 3631.1
PI3P3Pn	Phosphatidylinositol-3-Phosphate 3-Phosphatase, Nuclear	22908.1
PI45P3Kn	Phosphatidylinositol 4, 5-Bisphosphate 3-Kinase, Nuclear	5293.1 or 5290.1 or 5291.1 or 5294.1
PI45P4P	Phosphatidylinositol-4, 5-Bisphosphate 4-Phosphatase	90809.1
PI45P5Pn	Phosphatidylinositol-4, 5-Bisphosphate 5-Phosphatase, Nuclear	51763.1
PI4P3Kn	Phosphatidylinositol 4-Phosphate 3-Kinase, Nuclear	5286.1
PI4P5Kn	Phosphatidylinositol 4-Phosphate 5-Kinase, Nuclear	23396.1 or 8395.1 or 8394.1
PI4PP	Phosphatidylinositol-4-Phosphate 4-Phosphatase	22908.1
PI5P4Kn	Phosphatidylinositol-5-Phosphate 4-Kinase, Nuclear	5305.1 or 79837.1 or 8396.1 or 8396.2
PIK3n	Phosphatidylinositol 3-Kinase, Nuclear	5289.1
PLA2	Phospholipase A2	8398.1 or 5320.1 or 8398.2 or 50487.1 or 5321.1 or 81579.1 or 5322.1 or 64600.1 or 100137049.1 or 123745.1
PMTCRNtr	Transport of L-Palmitoylcarnitine	6584.1
PNTEHe	(R)-Pantetheine Amidohydrolase	( 8876.1 and 8875.2 and 55350.3 ) or ( 8876.1 and 8875.2 and 55350.2 ) or ( 8876.1 and 8875.1 and 55350.1 ) or ( 8876.1 and 55350.2 and 8875.1 ) or ( 8875.2 and 8876.1 and 55350.1 ) or ( 8876.1 and 55350.3 and 8875.1 )
PPAn	Inorganic Diphosphatase, Nuclear	5464.1
PRISTte	Transport (ATP-Dependent) into Extracellular Space	10257.1 or 4363.1
PTDCAt	Fatty Acid Transport via Diffusion	11001.1
PTPATe	Phosphopantetheine Adenylyltransferase, Extracellular	80347.1
RADH	Retinal Dehydrogenase	216.1
RADH2	Retinal Dehydrogenase (NADPH)	216.1 or 220.1
RAHY	Retinoic Acid Hydroxylation (P450)	1592.1
RE0124C	Diamine N-Acetyltransferase	414328.1
RE0452M	DTMP Kinase	1841.1
RE0453C	Nucleoside-Diphosphate Kinase	4833.1
RE0456M	Ribonucleoside-Diphosphate Reductase	50484.1
RE0570C	RE0570C	51144.1
RE0574C	RE0574C	51144.1
RE0830C	4A-Hydroxytetrahydrobiopterin Dehydratase	5092.1 or 84105.1
RE0908C	Steryl-Sulfatase	412.1
RE0915C	Alpha-Amylase	280.1 or 84569.1 or 276.1 or 277.1 or 278.1 or 279.1 or 276.1 or 277.1 or 278.1 or 279.1
RE0916C	Steryl-Sulfatase	412.1
RE0918C	Steryl-Sulfatase	412.1
RE0958C	Alpha-Amylase	280.1 or 84569.1 or 276.1 or 277.1 or 278.1 or 279.1 or 276.1 or 277.1 or 278.1 or 279.1
RE1077C	Thromboxane-A Synthase	6916.1
RE1096C	RE1096C	1586.1
RE1234C	Diamine N-Acetyltransferase	6303.1 or 112483.1
RE1235C	RE1235C	6303.1
RE1254C	Dopamine Beta-Monooxygenase	26002.1 or 1621.1
RE1342C	Aldehyde Reductase	6652.1
RE1447N	Phosphatidylinositol-3,4-Bisphosphate 4-Phosphatase	54995.1
RE1448N	Phosphatidylinositol-3,4,5-Trisphosphate 3-Phosphatase	93492.1
RE1530C	Thymidine Kinase	7084.1
RE1587C	Quinine 3-Monooxygenase	1576.1
RE1630C	Catechol O-Methyltransferase	1312.1 or 220074.1
RE1632C	Quinine 3-Monooxygenase	1576.1
RE1709C	4A-Hydroxytetrahydrobiopterin Dehydratase	5092.1 or 84105.1
RE1711C	Alcohol Dehydrogenase	137872.1
RE1810M	3Alpha-Hydroxysteroid 3-Dehydrogenase (Si-Specific)	1109.1
RE1827C	RE1827C	1593.1
RE1836C	Propionyl Coenzyme A C2-Trimethyltridecanoyltransferase	6342.1
RE1897C	Deoxyhypusine Synthase	1725.1
RE1898C	Deoxyhypusine Synthase	1725.1
RE1901R	Retinal Dehydrogenase	216.1
RE1903R	Retinal Dehydrogenase	216.1
RE1916C	Glutathione Transferase	373156.1
RE1921C	Aromatic-L-Amino-Acid Decarboxylase	1644.1
RE1923C	Catechol O-Methyltransferase	1312.1 or 220074.1
RE1978C	RE1978C	2166.1
RE2034C	Alanine Transaminase	18.1 or 18.2
RE2122C	Catechol O-Methyltransferase	1312.1 or 220074.1
RE2127C	Catechol O-Methyltransferase	1312.1 or 220074.1
RE2154C	3Alpha-Hydroxysteroid 3-Dehydrogenase (Si-Specific)	1109.1
RE2155C	Steroid 21-Monooxygenase	1589.1
RE2235C	Unspecific Monooxygenase	1543.1 or 1544.1 or 1571.1 or 1576.1 or 1558.1 or 1565.1 or 1548.1 or 1588.1 or 1559.1 or 1580.1 or 1555.1 or 1577.1 or 1549.1 or 1551.1 or 1572.1 or 1562.1 or 1573.1 or 11283.1 or 1545.1 or 1553.1 or 199974.1 or 260293.1 or 29785.1 or 64816.1 or 57834.1 or 66002.1
RE2296C	Glutathione Transferase	373156.1
RE2386C	Catechol O-Methyltransferase	1312.1 or 220074.1
RE2407C	RE2407C	1718.1
RE2410C	7-Dehydrocholesterol Reductase	1717.1
RE2526C	NADPH:Quinone Reductase	1429.1
RE2562C	Catechol O-Methyltransferase	1312.1 or 220074.1
RE2563C	RE2563C	2166.1
RE2635C	Cholate- Coenzyme A Ligase	10998.1
RE2677C	N-Acylsphingosine Galactosyltransferase	7368.1 or 9331.1
RE2677E	N-Acylsphingosine Galactosyltransferase	7368.1 or 9331.1
RE2677G	N-Acylsphingosine Galactosyltransferase	7368.1 or 9331.1
RE2677N	N-Acylsphingosine Galactosyltransferase	7368.1 or 9331.1
RE2799C	Prostaglandin-F Synthase	8644.1
RE2974N	1-Phosphatidylinositol-4-Phosphate 5-Kinase	200576.1 or 200576.2 or 200576.3
RE3011R	Alcohol Dehydrogenase	137872.1
RE3013C	Unspecific Monooxygenase	1543.1 or 1544.1 or 1571.1 or 1576.1 or 1558.1 or 1565.1 or 1548.1 or 1588.1 or 1559.1 or 1580.1 or 1555.1 or 1577.1 or 1549.1 or 1551.1 or 1572.1 or 1562.1 or 1573.1 or 11283.1 or 1545.1 or 1553.1 or 199974.1 or 260293.1 or 29785.1 or 64816.1 or 57834.1 or 66002.1
RE3033C	Arachidonate 5-Lipoxygenase	240.1
RE3044C	Arachidonate 5-Lipoxygenase	240.1
RE3050R	Retinal Dehydrogenase	216.1
RE3108C	3Alpha-Hydroxysteroid 3-Dehydrogenase (Si-Specific)	1109.1
RE3113C	RE3113C	51495.1
RE3122C	RE3122C	51495.1
RE3153C	RE3153C	51495.1
RE3163C	RE3163C	51495.1
RE3164C	RE3164C	9415.1
RE3201C	Tyrosinase	7306.1
RE3228C	RE3228C	51495.1
RE3231C	RE3231C	51495.1
RE3235C	RE3235C	51495.1
RE3238C	RE3238C	55856.1
RE3245C	RE3245C	55856.1
RE3267E	Diacylglycerol Cholinephosphotransferase	10390.1
RE3268C	Phosphatidylinositol-3,4,5-Trisphosphate 3-Phosphatase	93492.1
RE3270C	RE3270C	22908.1
RE3272N	Phosphatidylinositol-3,4-Bisphosphate 4-Phosphatase	54995.1
RE3286C	Unspecific Monooxygenase	1543.1 or 1544.1 or 1571.1 or 1576.1 or 1558.1 or 1565.1 or 1548.1 or 1588.1 or 1559.1 or 1580.1 or 1555.1 or 1577.1 or 1549.1 or 1551.1 or 1572.1 or 1562.1 or 1573.1 or 11283.1 or 1545.1 or 1553.1 or 199974.1 or 260293.1 or 29785.1 or 64816.1 or 57834.1 or 66002.1
RE3287C	Unspecific Monooxygenase	1543.1 or 1544.1 or 1571.1 or 1576.1 or 1558.1 or 1565.1 or 1548.1 or 1588.1 or 1559.1 or 1580.1 or 1555.1 or 1577.1 or 1549.1 or 1551.1 or 1572.1 or 1562.1 or 1573.1 or 11283.1 or 1545.1 or 1553.1 or 199974.1 or 260293.1 or 29785.1 or 64816.1 or 57834.1 or 66002.1
RE3288C	Unspecific Monooxygenase	1543.1 or 1544.1 or 1571.1 or 1576.1 or 1558.1 or 1565.1 or 1548.1 or 1588.1 or 1559.1 or 1580.1 or 1555.1 or 1577.1 or 1549.1 or 1551.1 or 1572.1 or 1562.1 or 1573.1 or 11283.1 or 1545.1 or 1553.1 or 199974.1 or 260293.1 or 29785.1 or 64816.1 or 57834.1 or 66002.1
RE3289C	Unspecific Monooxygenase	1543.1 or 1544.1 or 1571.1 or 1576.1 or 1558.1 or 1565.1 or 1548.1 or 1588.1 or 1559.1 or 1580.1 or 1555.1 or 1577.1 or 1549.1 or 1551.1 or 1572.1 or 1562.1 or 1573.1 or 11283.1 or 1545.1 or 1553.1 or 199974.1 or 260293.1 or 29785.1 or 64816.1 or 57834.1 or 66002.1
RE3308M	Unspecific Monooxygenase	1543.1 or 1544.1 or 1571.1 or 1576.1 or 1558.1 or 1565.1 or 1548.1 or 1588.1 or 1559.1 or 1580.1 or 1555.1 or 1577.1 or 1549.1 or 1551.1 or 1572.1 or 1562.1 or 1573.1 or 11283.1 or 1545.1 or 1553.1 or 199974.1 or 260293.1 or 29785.1 or 64816.1 or 57834.1 or 66002.1
RE3308X	Unspecific Monooxygenase	1543.1 or 1544.1 or 1571.1 or 1576.1 or 1558.1 or 1565.1 or 1548.1 or 1588.1 or 1559.1 or 1580.1 or 1555.1 or 1577.1 or 1549.1 or 1551.1 or 1572.1 or 1562.1 or 1573.1 or 11283.1 or 1545.1 or 1553.1 or 199974.1 or 260293.1 or 29785.1 or 64816.1 or 57834.1 or 66002.1
RE3347C	RE3347C	645.1
RE3434C	Leukotriene-B4 20-Monooxygenase	8529.1 or 4051.1 or 126410.1
RE3435C	Leukotriene-B4 20-Monooxygenase	8529.1 or 4051.1 or 126410.1
RE3436C	Leukotriene-B4 20-Monooxygenase	8529.1 or 4051.1 or 126410.1
RE3475C	Arachidonate 5-Lipoxygenase	240.1
RE3485C	Arachidonate 5-Lipoxygenase	240.1
RE3488C	Prostaglandin-Endoperoxide Synthase	5743.1 or 5742.1
RE3496C	Prostaglandin-E Synthase	10728.1
RE3513C	Arachidonate 5-Lipoxygenase	240.1
RE3513R	Arachidonate 5-Lipoxygenase	240.1
RE3514C	Leukotriene-B4 20-Monooxygenase	8529.1 or 4051.1 or 126410.1
RE3525M	Arachidonate 12-Lipoxygenase	239.1
RE3525R	Arachidonate 12-Lipoxygenase	239.1
RE3526M	Arachidonate 12-Lipoxygenase	239.1
RE3587C	Prostaglandin-E Synthase	10728.1
RETHe	Retinyl Ester Hydrolase, Extracellular	3991.1
S2TASE5ly	Glucuronate-2-Sulfatase, Lysosomal	153642.1
S4T4g	Chondroitin 4-Sulfotransferase, Golgi Apparatus	50515.1 or 166012.1 or 55501.1
S4T5g	Chondroitin 4-Sulfotransferase, Golgi Apparatus	50515.1 or 166012.1 or 55501.1
SMSn	Sphingomyelin Synthase	259230.1
SPHGNSte	Passive Diffusion into Extracellular Space	6584.1 or 6510.1
SPHGNte	Passive Diffusion into Extracellular Space	6584.1 or 6510.1
STCRNtr	Transport of O-Octadecanoyl-R-Carnitine	6584.1
STRDNCt	Fatty Acid Transport via Diffusion	11001.1
TD2GLTRCOAm	Acyl Coenzyme A Dehydrogenase for Glutaryl Coenzyme A, Forming Trans-Delta-2-Glutaryl Coenzyme A	2639.2 or 2639.1
TDP	Thiamin Pyrophosphatase	84284.1
TDPm	Thiamin Pyrophosphatase, Mitochondrial	84284.1
TETHEX3t	Fatty Acid Transport via Diffusion	11001.1
TETPENT3t	Fatty Acid Transport via Diffusion	11001.1
TETPENT6t	Fatty Acid Transport via Diffusion	11001.1
TETTET6t	Fatty Acid Transport via Diffusion	11001.1
THMATPe	Transport of Thiamine	10560.1 or 80704.1 or 148641.1
THMP	Thiamin Phosphatase	79178.1
THMtrbc	Thiamine Transprot (Passive - Red Blood Cell)	80704.1 or 10560.1
TMDPPK	Thiamine-Diphosphate Kinase	27010.1
TMNDNCt	Fatty Acid Transport via Diffusion	11001.1
TRIOK	Triokinase	26007.1
TSTSTERONEGLCtr	Glucuronidated Compound Transport	4363.1
TSTSTERONESte	Sulfonated Testosterone Transport	55867.1
TTDCAFATPc	Uptake of Hexadecanoate	116285.1
UAGALDP	UDP-N-Acetylgalactosamine Diphosphorylase	6675.1
UDPGALt2n	UDPgalactose Transport (Nuclear)	7355.1
UDPGALt2r	UDPgalactose Transport, Endoplasmatic Reticulum	7355.1
UDPGLCter	UDP-Glc Endoplasmic Reticulum Transport via CMP Antiport	11046.1
UDPGNP	UDPglucuronate Uridine-Diphosphohydrolase	10720.1
UDPXYLter	UDP-Xyl Endoplasmic Reticular Transport via CMP Antiport	84912.1
UGT1A10c	UDP-Glucuronosyltransferase 1-10 Precursor, Cytosol	54575.1
UMPKm	UMP Kinase (Mitochondrial, ATP)	129607.1
URATEt	Urate Export from Cytosol	116085.1
URIDK3	ATP:dUMP Phosphotransferase	1841.1
URIK3	Urik3	54963.1
Uritn	Uridine Transport in Nucleus	3177.1
VACCt	Fatty Acid Transport via Diffusion	11001.1
VITD3t	Vitamin D3 Release	2806.1 or 948.1
XYLTD_Dr	Xylitol Dehydrogenase (D-Xyulose-Forming)	6652.1
r0179	Succinate-Semialdehyde:NADP+ Oxidoreductase	7915.1 or 7915.2
r0466	Alpha-Aminobutyryl Histidine Hydrolase	84735.1
r0645	2-Aminomuconate Semialdehyde:NAD+ 6-Oxidoreductase	64577.1
r0784	Xylitol:NAD Oxidoreductase Pentose And Glucuronate Interconversions	51181.1
r0796	Ribitol:NAD+ 2-Oxidoreductase Pentose And Glucuronate Interconversions	6652.1
r0899	Amino Acid Transporter Atb0+ Facilitated Diffusion	206358.1
r1106	Postulated Transport Reaction	113278.1 or 79581.1
r2506	Utilized Transport	10786.1
r2539	Postulated Transport Reaction	89874.1
